# Exploring metal resistance genes and mechanisms in copper enriched metal ore metagenome

**DOI:** 10.1101/2020.07.02.184564

**Authors:** Esmaeil Forouzan, Ali Asghar Karkhane, Bagher Yakhchali

## Abstract

Heavy metal pollution is a major global health challenge. In order to develop bioremediation solution for decontamination of environment from heavy metals one appropriate step is to investigate heavy metal resistance strategies used by microbial communities in the metal contaminated environments. The aim of the present study was to understand detailed mechanisms by which long time heavy metal (HM) exposed microbial community use to cope with excess of HMs. We exploited the Illumina high throughput metagenomic approach to examine taxonomical and functional diversity of copper enriched soil metagenome. Three enriched metagenomes were compared against 94 metagenomes derived from non-contaminated soils. Taxonomic composition analysis showed that phylogenetic profile of metal contaminated soils were enriched with *γ-Proteobacteria*. Comparison of functional profile of the two group reveled significant difference with potential role in HM resistance (HMR). Enriched SEED categories were “Membrane Transport”, “Cell Wall and Capsule”, “Stress Response”, “Iron acquisition and metabolism” and “virulence and defense mechanisms”. Raw metagenomic reads were assembled into scaffolds and predicted Open Reading Frames (ORFs) were searched against metal resistance gene database (BacMet). Based on enriched genes and gene categories and search of known HMR genes we concluded the microbial community cope with HM using at least 10 different mechanisms. Copper resistance genes were more abundant in the metagenome relative to other metals and pumping metals out of the cell were more abundant relative to other HMR mechanism. Results of the present study could be very helpful in understanding of HMR mechanism used by microbial communities.
