## Supplementary material for "Exploring metal resistance genes and mechanisms in copper enriched metal ore metagenome": https://ggenomics.ir/2020/07/xploring-metal-resistance-genes-and-mechanisms-in-copper-enriched-metal-ore-metagenome/: Table S-BacMet.xlsx

### Sheet: Resistance_genes_STAT
Table S-BacMet: Available metal resistance genes in HMC soil metagenome, frequencies for each resistance categories and location of the genes. More detailed information is available in the table S-BacMet.
Resistance	Total frquency	chromosome gene frquency	plasmid gene frquency	% plasmid gene Relastive frquency	species frquency	related gene frquency
Benzylkonium Chloride (BAC) [class: Quaternary Ammonium Compounds (QACs)]	112	101	11	9.82143	[('Klebsiella pneumoniae NTUH-K2044', 34), ('Escherichia coli (strain K12)', 30), ('Klebsiella pneumoniae subsp. pneumoniae NTUH-K2044', 11), ('Escherichia coli', 10), ('Only gram -ve', 8), ('Serratia marcescens', 7), ('only gram -ve', 6), ('Enterobacter cloacae', 5), ('Staphylococcus aureus', 4), ('E. coli (Strain K12)', 3), ('Listeria monocytogenes', 3), ('Pseudomonas putida (Arthrobacter sider…	[('kpnO', 15), ('phoR', 8), ('acrF/envD', 7), ('cpxA', 6), ('sugE', 6), ('mdtK/ydhE', 5), ('tolC', 5), ('phoB', 5), ('cpxR', 5), ('emmdR', 5), ('mdtF/yhiV', 4), ('kpnF', 4), ('emrD', 4), ('acrE/envC', 3), ('mdfA/cmr', 3), ('smfY', 3), ('oqxA', 3), ('norA', 3), ('mdrL/yfmO', 2), ('sdeY', 2), ('kpnE', 2), ('mdeA', 2), ('sdeX', 2), ('bcrC', 1), ('sdeB', 1), ('mdtE/yhiU', 1), ('smvA/emrB', 1), ('emrK…
Pentamidine [class: Diamidine]	5	5	0	0	[('Staphylococcus aureus', 3), ('Pseudomonas putida (Arthrobacter siderocapsulatus)', 2)]	[('norA', 3), ('mdeA', 2)]
Tungsten (W)	30	30	0	0	[('Escherichia coli (strain K12)', 27), ('Salmonella Typhimurium', 2), ('Eubacterium acidaminophilum', 1)]	[('baeS', 8), ('baeR', 5), ('modC', 4), ('modA', 4), ('modE', 4), ('modB', 4), ('tupC', 1)]
Cadmium (Cd)	71	52	19	26.7606	[('Escherichia coli (strain K12)', 42), ('Escherichia coli O157:H7', 6), ('Ralstonia metallidurans (strain CH34/ATCC 43123/DSM 2839)', 5), ('Escherichia coli', 5), ('Staphylococcus aureus (strain N315)', 4), ('Pseudomonas putida (Arthrobacter siderocapsulatus)', 2), ('Cupriavidus metallidurans CH34', 2), ('Pseudomonas aeruginosa (strain ATCC 15692 / PAO1 / 1C / PRS 101 / LMG 12228)', 2), ('Burkho…	[('yhcN', 8), ('mntH/yfeP', 7), ('robA', 6), ('ygiW', 5), ('dsbB', 5), ('dsbA', 5), ('cadD', 4), ('czcR', 4), ('zupT/ygiE', 4), ('zntA/yhhO', 4), ('zinT/yodA', 4), ('ychH', 3), ('cadR', 2), ('czcP', 2), ('PA0320', 2), ('czcD', 1), ('czrA', 1), ('irlR', 1), ('cadX', 1), ('fieF/yiip', 1), ('yodD', 1)]
Cetrimide (CTM) [class: Quaternary Ammonium Compounds (QACs)]	35	25	10	28.5714	[('Escherichia coli', 10), ('Staphylococcus aureus (strain MW2)', 7), ('only gram -ve', 6), ('Escherichia coli (strain K12)', 5), ('Staphylococcus aureus subsp. aureus COL', 5), ('Staphylococcus aureus', 4), ('Pseudomonas putida (Arthrobacter siderocapsulatus)', 2), ('Klebsiella pneumoniae', 1), ('Salmonella typhimurium', 1), ('Only gram +ve', 1)]	[('norB', 7), ('sugE', 6), ('tolC', 5), ('lmrS', 5), ('oqxA', 3), ('norA', 3), ('mdeA', 2), ('kmrA', 1), ('mepA', 1), ('smvA/emrB', 1), ('oqxB', 1)]
Ethidium Bromide [class: Phenanthridine]	94	88	6	6.38298	[('Escherichia coli (strain K12)', 26), ('Serratia marcescens', 8), ('Bacillus subtilis (strain 168)', 8), ('only gram -ve', 6), ('Escherichia coli', 6), ('Staphylococcus aureus subsp. aureus COL', 5), ('Enterobacter cloacae', 5), ('Staphylococcus aureus', 4), ('Klebsiella pneumoniae NTUH-K2044', 4), ('Only gram -ve', 4), ('E. coli (Strain K12)', 3), ('Pseudomonas aeruginosa', 3), ('Listeria mono…	[('acrF/envD', 7), ('sugE', 6), ('mdtK/ydhE', 5), ('lmrS', 5), ('tolC', 5), ('emmdR', 5), ('oxyRkp', 4), ('ssmE', 3), ('acrE/envC', 3), ('mdfA/cmr', 3), ('ykkD', 3), ('smfY', 3), ('norA', 3), ('mdtM/yjiO', 3), ('ykkC', 3), ('adeE', 2), ('tehA', 2), ('mdrL/yfmO', 2), ('kdeA', 2), ('hasF', 2), ('mdeA', 2), ('emrD-3', 2), ('blt', 2), ('kexD', 1), ('sdeB', 1), ('mexY', 1), ('smvA/emrB', 1), ('ebrB', …
Cyclohexane [class: Cycloalkane]	23	23	0	0	[('Escherichia coli (strain K12)', 17), ('Escherichia coli O157:H7', 6)]	[('robA', 6), ('acrB', 5), ('acrA', 4), ('marA', 3), ('soxS', 3), ('marR', 2)]
Safranin O [class: Azin]	2	2	0	0	[('Bacillus subtilis', 2)]	[('ebrA', 1), ('ebrB', 1)]
Acriflavine [class: Acridine]	91	87	4	4.3956	[('Escherichia coli (strain K12)', 47), ('Serratia marcescens', 10), ('Only gram -ve', 8), ('Enterobacter cloacae', 5), ('Klebsiella pneumoniae NTUH-K2044', 4), ('Staphylococcus aureus', 4), ('Escherichia coli', 4), ('E. coli (Strain K12)', 3), ('Pseudomonas putida (Arthrobacter siderocapsulatus)', 2), ('Acinetobacter sp. 4356', 2), ('Klebsiella pneumoniae (strain MGH 78578)', 2), ('Pseudomonas a…	[('bcr', 7), ('acrF/envD', 7), ('mdtK/ydhE', 5), ('acrB', 5), ('tolC', 5), ('emmdR', 5), ('acrR/ybaH', 4), ('oxyRkp', 4), ('acrA', 4), ('mdtN/yjcR', 4), ('ssmE', 3), ('acrE/envC', 3), ('mdfA/cmr', 3), ('smfY', 3), ('oqxA', 3), ('norA', 3), ('mdtM/yjiO', 3), ('adeE', 2), ('sdeY', 2), ('kdeA', 2), ('mdeA', 2), ('sdeX', 2), ('smvA/emrB', 1), ('ebrB', 1), ('mexV', 1), ('pmrA', 1), ('mepA', 1), ('oqxB…
Acridine Orange [class: Acridine]	4	4	0	0	[('Bacillus subtilis (strain 168)', 2), ('Listeria monocytogenes', 1), ('Vibrio cholerae', 1)]	[('blt', 2), ('vcaM', 1), ('lde', 1)]
Sodium acetate [class: Acetate]	12	11	1	8.33333	[('Escherichia coli (strain K12)', 11), ('Sinorhizobium medicae (strain WSM419) (Ensifer medicae)', 1)]	[('actP/yjcG', 7), ('iclR', 4), ('actP', 1)]
Manganese (Mn)	42	32	10	23.8095	[('Yersinia pestis', 10), ('Escherichia coli (strain K12)', 8), ('Escherichia coli K-12', 6), ('Escherichia coli O45:K1 (strain S88 / ExPEC)', 4), ('Escherichia coli', 4), ('Escherichia coli (strain SMS-3-5 / SECEC)', 4), ('Salmonella typhimurium (strain LT2 / SGSC1412 / ATCC 700720)', 3), ('Escherichia coli (strain SMS-3-5 / SECEC', 2), ('Treponema pallidum (strain Nichols)', 1)]	[('mntH/yfeP', 7), ('mntP/yebN', 6), ('mntR', 4), ('corA', 4), ('yfeB', 4), ('sitA', 4), ('sitB', 2), ('sitC', 2), ('yfeD', 2), ('yfeC', 2), ('sitD', 2), ('yfeA', 2), ('troB', 1)]
6-dichloroindophenol [class: Phenolic Compounds]	1	1	0	0	[('Pseudomonas putida', 1)]	[('chrR', 1)]
Copper (Cu)	131	108	23	17.5573	[('Escherichia coli (strain K12)', 52), ('Bacillus subtilis (strain 168)', 11), ('Escherichia coli', 9), ('Mycobacterium tuberculosis', 8), ('Enterococcus hirae (strain ATCC 9790 / DSM 20160 / JCM 8729 / LMG 6399 / NBRC 3181 / NCIMB 6459 / NCDO 1258)', 6), ('Salmonella enterica serovar Typhimurium', 6), ('Bacillus subtilis 168', 5), ('Achromobacter sp. AO22', 5), ('Staphylococcus aureus', 4), ('E…	[('copA', 12), ('ctpG', 8), ('cusA/ybdE', 7), ('bhsA/ycfR/comC', 7), ('copB', 7), ('copZ', 6), ('dsbC', 5), ('yfmO', 5), ('cutC', 5), ('cutE/lnt', 5), ('cutA', 5), ('copR', 4), ('csoR', 4), ('cueR/ybbI', 4), ('zupT/ygiE', 4), ('cuiD', 4), ('comR/ycfQ', 3), ('cutF/nlpE', 3), ('baeS', 2), ('pcoA', 2), ('acrD', 2), ('pcoE', 2), ('copY/tcrY', 1), ('pcoC', 1), ('pcoS', 1), ('cusF/cusX', 1), ('cueA', 1…
6-diamidino-2-phenylindole (DAPI) [class: Diamindine]	1	1	0	0	[('Klebsiella pneumoniae', 1)]	[('kmrA', 1)]
Bismuth (Bi)	8	0	8	100	[('Escherichia coli', 4), ('Staphylococcus aureus', 3), ('Staphylococcus xylosus', 1)]	[('arsR', 8)]
Proflavin [class: Acridine]	11	11	0	0	[('Escherichia coli (strain K12)', 11)]	[('tolC', 5), ('tehB', 4), ('tehA', 2)]
6-diamidino-2-phenylindole (DAPI) [class: Diamidine]	15	15	0	0	[('Serratia marcescens', 13), ('Vibrio cholerae', 1), ('Stenotrophomonas maltophilia', 1)]	[('smdB', 5), ('smdA', 5), ('smfY', 3), ('smrA', 1), ('vcaM', 1)]
Styrene [class: Polystyrenes]	1	0	1	100	[('Pseudomonas putida (Arthrobacter siderocapsulatus)', 1)]	[('ttgV', 1)]
Tetrachlorosalicylanilide (TCS) [class: Salicylanilide]	11	11	0	0	[('Escherichia coli (strain K12)', 6), ('Stenotrophomonas maltophilia (strain K279a)', 5)]	[('emrA', 6), ('emrBsm', 2), ('emrAsm', 2), ('emrCsm', 1)]
Gold (Au)	1	1	0	0	[('Salmonella typhimurium (strain LT2 / SGSC1412 / ATCC 700720)', 1)]	[('gesB', 1)]
Triclosan [class: Phenolic compounds]	63	52	11	17.4603	[('Escherichia coli (strain K12)', 19), ('Pseudomonas aeruginosa (strain ATCC 15692/PAO1/1C/PRS 101/LMG 12228)', 7), ('Klebsiella pneumoniae NTUH-K2044', 6), ('Staphylococcus aureus', 6), ('Pseudomonas aeruginosa', 5), ('Only gram -ve', 4), ('Serratia marcescens', 4), ('Escherichia coli', 4), ('Vibrio chloerae serotype O1 (strain ATCC 39315 / El Tor Inaba N16961)', 3), ('Pseudomonas aeruginosa (s…	[('sh-fabI', 6), ('acrB', 5), ('fabI', 5), ('tolC', 5), ('acrA', 4), ('kpnF', 4), ('mexT', 3), ('fabV', 3), ('oqxA', 3), ('mexB', 3), ('mexI', 2), ('mexA', 2), ('sdeY', 2), ('kpnE', 2), ('sdeX', 2), ('oprJ', 1), ('triC', 1), ('mexE', 1), ('mexR', 1), ('mexD', 1), ('mexC', 1), ('oqxB', 1), ('mexJ', 1), ('oprN', 1), ('mexK', 1), ('mexF', 1), ('fabL/ygaA', 1)]
Tributyltin (TBT) [class: Organo-tin]	7	2	5	71.4286	[('Escherichia coli', 5), ('Pseudomonas aeruginosa (strain ATCC 15692 / PAO1 / 1C / PRS 101 / LMG 12228)', 2)]	[('ygiW', 5), ('PA0320', 2)]
Sodium hydroxide (NaOH) [class: Base]	6	6	0	0	[('Shigella flexneri', 6), ('Escherichia coli', 6)]	[('rpoS', 6)]
n-hexane [class: Alkane]	33	33	0	0	[('Escherichia coli (strain K12)', 13), ('Pseudomonas aeruginosa (strain ATCC 15692/PAO1/1C/PRS 101/LMG 12228)', 7), ('Escherichia coli O157:H7', 6), ('Pseudomonas aeruginosa', 3), ('Pseudomonas putida (Arthrobacter siderocapsulatus)', 1), ('Pseudomonas fluorescens (strain Pf-5/ATCC BAA-477)', 1), ('Pseudomonas entomophila (strain L48)', 1), ('Serratia marcescens subsp. marcescens', 1)]	[('ostA/lptD', 8), ('robA', 6), ('mexB', 3), ('marA', 3), ('mexA', 2), ('marR', 2), ('oprJ', 1), ('mexD', 1), ('srpA', 1), ('mexE', 1), ('sdeB', 1), ('oprM/oprK', 1), ('mexC', 1), ('mexF', 1), ('oprN', 1)]
Rhodamine 6G [class: Xanthene]	40	40	0	0	[('Escherichia coli (strain K12)', 11), ('Only gram -ve', 7), ('Enterobacter cloacae', 5), ('Klebsiella pneumoniae NTUH-K2044', 4), ('Serratia marcescens', 4), ('Staphylococcus aureus', 4), ('E. coli (Strain K12)', 3), ('Pseudomonas putida (Arthrobacter siderocapsulatus)', 2), ('Bacillus subtilis (strain 168)', 2), ('Vibrio cholerae O395', 2), ('Klebsiella pneumoniae', 1), ('Stenotrophomonas malt…	[('tolC', 5), ('emmdR', 5), ('mdtF/yhiV', 4), ('oxyRkp', 4), ('mdfA/cmr', 3), ('norA', 3), ('sdeY', 2), ('emrD-3', 2), ('blt', 2), ('sdeX', 2), ('mdeA', 2), ('mepA', 1), ('kexD', 1), ('vcaM', 1), ('smrA', 1), ('gadX', 1), ('mdtE/yhiU', 1)]
Carbonylcyanide m-chlorophenyl hydrazone (CCCP) [class: Hydrazone]	11	11	0	0	[('Escherichia coli (strain K12)', 11)]	[('emrA', 6), ('emrB', 5)]
Pyronin Y [class: Xanthene]	8	8	0	0	[('Staphylococcus aureus', 4), ('Bacillus subtilis', 2), ('Pseudomonas putida (Arthrobacter siderocapsulatus)', 2), ('Only gram +ve', 1)]	[('norA', 3), ('mdeA', 2), ('ebrA', 1), ('ebrB', 1), ('mepA', 1)]
Sodium Taurodeoxycholate [class: Acid]	5	5	0	0	[('Escherichia coli (strain K12)', 5)]	[('tolC', 5)]
Plumbagin [class: Naphthoquinone]	9	9	0	0	[('Escherichia coli (strain K12)', 5), ('Mycobacterium tuberculosis', 4)]	[('tolC', 5), ('ideR', 4)]
Dodine [class: Acetate]	5	5	0	0	[('Pseudomonas corrugata 28', 5)]	[('ruvB', 4), ('oscA', 1)]
Hoechst 33342 [class: Bisbenzimide]	14	14	0	0	[('Serratia marcescens', 10), ('Pseudomonas putida (Arthrobacter siderocapsulatus)', 2), ('Salmonella typhimurium', 1), ('Klebsiella pneumoniae', 1)]	[('smdB', 5), ('smdA', 5), ('mdeA', 2), ('kmrA', 1), ('smvA/emrB', 1)]
Sodium Nitrite (NaNo2) [class: Nitrites]	15	15	0	0	[('Klebsiella pneumoniae NTUH-K2044', 15)]	[('kpnO', 15)]
Cobalt (Co)	62	55	7	11.2903	[('Escherichia coli (strain K12)', 33), ('Salmonella typhimurium (strain LT2 / SGSC1412 / ATCC 700720)', 17), ('Ralstonia metallidurans (strain CH34/ATCC 43123/DSM 2839)', 5), ('Mycobacterium tuberculosis', 2), ('Cupriavidus metallidurans CH34', 2), ('Serratia marcescens strain C-1', 1), ('Pseudomonas aeruginosa (strain ATCC 15692 / PAO1 / 1C / PRS 101 / LMG 12228)', 1), ('Staphylococcus aureus',…	[('mgtA', 10), ('mntH/yfeP', 7), ('corD', 6), ('corC', 6), ('fecE', 5), ('czcR', 4), ('corA', 4), ('zupT/ygiE', 4), ('rcnR/yohL', 3), ('cmtR', 2), ('czcP', 2), ('rcnB/yohN', 2), ('czcD', 1), ('fecD', 1), ('mco', 1), ('fptA', 1), ('fieF/yiip', 1), ('rcnA/yohM', 1), ('ncrA', 1)]
Cobalt (Cobalt)	2	2	0	0	[('Listeria monocytogenes', 2)]	[('mdrL/yfmO', 2)]
Sodium Deoxycholate (SDC) [class: Acid]	86	86	0	0	[('Escherichia coli (strain K12)', 73), ('Klebsiella pneumoniae NTUH-K2044', 10), ('Salmonella Typhimurium', 2), ('Klebsiella pneumoniae', 1)]	[('mdtG/yceE', 9), ('baeS', 8), ('acrF/envD', 7), ('mdtB/yegN', 6), ('acrD/yffA', 6), ('mdtC/yegO', 6), ('tolC', 5), ('baeR', 5), ('mdtK/ydhE', 5), ('oxyRkp', 4), ('mdtA/yegM', 4), ('mdtF/yhiV', 4), ('kpnF', 4), ('acrE/envC', 3), ('evgS', 3), ('kpnE', 2), ('mdtI/ydgE', 2), ('emrK', 1), ('kexD', 1), ('mdtE/yhiU', 1)]
Menadione [class: Naphthoquinone]	1	1	0	0	[('Synechocystis sp. PCC 6803', 1)]	[('arsH', 1)]
Methyl Viologen [class: Paraquat]	54	54	0	0	[('Escherichia coli (strain K12)', 16), ('Salmonella typhimurium (strain LT2 / SGSC1412 / ATCC 700720)', 7), ('Klebsiella pneumoniae NTUH-K2044', 6), ('Serratia marcescens', 6), ('Bacillus subtilis (strain 168)', 6), ('Escherichia coli K-12', 6), ('Salmonella typhimurium (strain 14028s/SGSC 2262)', 5), ('Klebsiella pneumoniae', 1), ('Salmonella typhimurium', 1)]	[('acrF/envD', 7), ('ompD/nmpC', 7), ('mntP/yebN', 6), ('yddg/emrE', 5), ('soxR', 4), ('kpnF', 4), ('smfY', 3), ('acrE/envC', 3), ('ssmE', 3), ('ykkC', 3), ('ykkD', 3), ('tehA', 2), ('kpnE', 2), ('kmrA', 1), ('smvA/emrB', 1)]
Glycerol [class: Alcohol]	7	7	0	0	[('Escherichia coli (strain K12)', 7)]	[('glpF', 7)]
Trimethylamine-diphenylhexatriene (TMA-DPH) [class: Diphenylhexatriene]	1	1	0	0	[('Only gram +ve', 1), ('Staphylococcus aureus', 1)]	[('mepA', 1)]
Arsenic (As)	97	59	38	39.1753	[('Escherichia coli (strain K12)', 39), ('Bacillus subtilis (strain 168)', 11), ('Escherichia coli', 11), ('Acidiphilium multivorum (strain DSM 11245 / JCM 8867 / AIU301)', 8), ('Microbacterium sp. A33', 8), ('Staphylococcus aureus', 8), ('Staphylococcus xylosus', 7), ('Yersinia enterocolitica', 3), ('Yersinia pestis Java 9', 1), ('Synechocystis sp. PCC 6803', 1)]	[('arsB', 18), ('arsC', 16), ('pstB', 13), ('arsR', 11), ('arsT', 8), ('glpF', 7), ('pstA', 7), ('pstC', 6), ('pstS', 5), ('arsA', 3), ('arsH', 2), ('arsD', 1)]
Molybdenum (Mo)	22	22	0	0	[('Escherichia coli (strain K12)', 16), ('Escherichia coli K12', 6)]	[('yieF', 6), ('modC', 4), ('modA', 4), ('modE', 4), ('modB', 4)]
Sodium Dodecyl Sulfate (SDS) [class: Organo-sulfate]	71	61	10	14.0845	[('Escherichia coli (strain K12)', 35), ('Klebsiella pneumoniae NTUH-K2044', 10), ('Escherichia coli', 10), ('only gram -ve', 6), ('Serratia marcescens', 6), ('Staphylococcus aureus subsp. aureus COL', 5), ('Only gram -ve', 4), ('Klebsiella pneumoniae (strain MGH 78578)', 2), ('Vibrio cholerae O395', 2), ('Serratia marcescens subsp. marcescens', 1)]	[('acrF/envD', 7), ('acrD/yffA', 6), ('sugE', 6), ('lmrS', 5), ('tolC', 5), ('mdtF/yhiV', 4), ('oxyRkp', 4), ('kpnF', 4), ('emrD', 4), ('acrE/envC', 3), ('oqxA', 3), ('mdtI/ydgE', 2), ('sdeY', 2), ('kdeA', 2), ('hasF', 2), ('kpnE', 2), ('emrD-3', 2), ('sdeX', 2), ('sdeB', 1), ('mdtE/yhiU', 1), ('emrK', 1), ('emrY', 1), ('oqxB', 1), ('gadX', 1)]
Toluene [class: Aromatic hydrocarbons]	2	1	1	50	[('Pseudomonas putida (Arthrobacter siderocapsulatus)', 2)]	[('ttgV', 1), ('srpA', 1)]
Mercury (Hg)	25	18	7	28	[('Escherichia coli (strain K12)', 10), ('Escherichia coli O157:H7', 6), ('Staphylococcus aureus', 4), ('Thiobacillus ferrooxidans', 2), ('Pseudomonas aeruginosa (strain ATCC 15692 / PAO1 / 1C / PRS 101 / LMG 12228)', 2), ('Pseudomonas stutzeri', 1)]	[('robA', 6), ('dsbB', 5), ('dsbA', 5), ('merT', 2), ('merA', 2), ('PA0320', 2), ('merB', 1), ('merR', 1), ('merR2', 1)]
Spermidine [class: Polyamines]	3	3	0	0	[('Escherichia coli (strain K12)', 2), ('Shigella sonnei (strain Ss046)', 1)]	[('mdtI/ydgE', 2), ('mdtJ/ebrB/ydgF', 1)]
Chlorhexidine [class: Biguanides]	69	65	4	5.7971	[('Klebsiella pneumoniae NTUH-K2044', 34), ('Klebsiella pneumoniae subsp. pneumoniae NTUH-K2044', 11), ('Serratia marcescens', 7), ('Only gram -ve', 4), ('Klebsiella pneumoniae', 4), ('Escherichia coli', 4), ('Staphylococcus aureus', 4), ('Pseudomonas putida (Arthrobacter siderocapsulatus)', 2), ('Enterococcus faecium', 2), ('Only gram +ve', 1), ('Serratia marcescens subsp. marcescens', 1)]	[('kpnO', 15), ('phoR', 8), ('cpxA', 6), ('cpxR', 5), ('phoB', 5), ('cepA', 4), ('kpnF', 4), ('oqxA', 3), ('ssmE', 3), ('norA', 3), ('sdeY', 2), ('sdeX', 2), ('kpnE', 2), ('mdeA', 2), ('chtR', 1), ('chtS', 1), ('mepA', 1), ('oqxB', 1), ('sdeB', 1)]
Clorine Dioxide (ClO2) [class: Halogens]	4	0	4	100	[('Escherichia coli', 4)]	[('oqxA', 3), ('oqxB', 1)]
Tellurium (Te)	42	37	5	11.9048	[('Pseudomonas aeruginosa PAO1', 24), ('Escherichia coli (strain K12)', 13), ('Alcaligenes sp.', 5)]	[('ruvB', 19), ('pitA', 7), ('recG', 5), ('terD', 4), ('tehB', 4), ('tehA', 2), ('terE', 1)]
Lead (Pb)	9	7	2	22.2222	[('Escherichia coli (strain K12)', 7), ('Ralstonia metallidurans (strain CH34/ATCC 43123/DSM 2839)', 2)]	[('zntA/yhhO', 4), ('zraS/hydG', 3), ('pbrA', 2)]
Nickel (Ni)	59	56	3	5.08475	[('Escherichia coli (strain K12)', 44), ('Salmonella typhimurium (strain LT2 / SGSC1412 / ATCC 700720)', 3), ('Leptospirillum ferriphilum', 3), ('Cupriavidus necator (strain ATCC 17699 / H16 / DSM 428 / Stanier 337) (Ralstonia eutropha)', 2), ('Klebsiella oxytoca', 2), ('Mycobacterium tuberculosis', 2), ('Serratia marcescens strain C-1', 1), ('Helicobacter pylori (strain ATCC 700392 / 26695) (Cam…	[('nikA', 5), ('fecE', 5), ('nikD', 4), ('corA', 4), ('zupT/ygiE', 4), ('nikB', 4), ('yqjH', 4), ('ncrA', 3), ('nikR', 3), ('nikC', 3), ('rcnR/yohL', 3), ('nikE', 3), ('hoxN', 2), ('cmtR', 2), ('rcnB/yohN', 2), ('nirB', 1), ('fieF/yiip', 1), ('fecD', 1), ('nixA', 1), ('fptA', 1), ('ncrC', 1), ('rcnA/yohM', 1), ('nirD', 1)]
Chromium (Cr)	43	43	0	0	[('Pseudomonas aeruginosa PAO1', 24), ('Escherichia coli K12', 9), ('Pseudomonas corrugata 28', 5), ('Listeria monocytogenes', 2), ('Pseudomonas sp. (strain G-1)', 2), ('Pseudomonas putida', 1)]	[('ruvB', 23), ('yieF', 6), ('recG', 5), ('chrR', 3), ('nfsA', 3), ('mdrL/yfmO', 2), ('oscA', 1)]
Antimony (Sb)	38	7	31	81.5789	[('Escherichia coli', 11), ('Acidiphilium multivorum (strain DSM 11245 / JCM 8867 / AIU301)', 8), ('Escherichia coli (strain K12)', 7), ('Staphylococcus xylosus', 6), ('Staphylococcus aureus', 4), ('Yersinia enterocolitica', 2)]	[('arsB', 12), ('arsR', 8), ('arsC', 7), ('glpF', 7), ('arsA', 3), ('arsD', 1)]
Iron (Fe)	93	83	10	10.7527	[('Escherichia coli (strain K12)', 28), ('Mycobacterium tuberculosis H37Rv', 17), ('Yersinia pestis', 12), ('Erwinia carotovora ssp. Carotovora', 10), ('Salmonella typhimurium (strain LT2 / SGSC1412 / ATCC 700720)', 5), ('Mycobacterium tuberculosis', 4), ('Escherichia coli O45:K1 (strain S88 / ExPEC)', 4), ('Escherichia coli (strain SMS-3-5 / SECEC)', 4), ('Burkholderia pseudomallei 1710b', 3), (…	[('acn', 17), ('mntH/yfeP', 7), ('pmrA', 5), ('pmrB', 5), ('fetB/ybbM', 5), ('ideR', 4), ('sitA', 4), ('zupT/ygiE', 4), ('yqjH', 4), ('yfeB', 4), ('pmrC', 4), ('fetA/ybbL', 3), ('rcnR/yohL', 3), ('dpsA', 3), ('yfeA', 2), ('sitB', 2), ('yfeD', 2), ('yfeC', 2), ('sitD', 2), ('sitC', 2), ('chrR', 1), ('fieF/yiip', 1), ('dpr/dps', 1), ('ybtP', 1), ('fptA', 1), ('troB', 1), ('ybtQ', 1), ('rcnA/yohM', …
Selenium (Se)	36	36	0	0	[('Pseudomonas aeruginosa PAO1', 24), ('Escherichia coli K12', 12)]	[('ruvB', 19), ('sodA', 7), ('sodB', 5), ('recG', 5)]
Cetylpyridinium Chloride (CPC) [class: Quaternary Ammonium Compounds (QACs)]	10	4	6	60	[('only gram -ve', 6), ('Escherichia coli', 6), ('Pseudomonas corrugata 28', 4)]	[('sugE', 6), ('ruvB', 4)]
p-xylene [class: Aromatic hydrocarbons]	21	21	0	0	[('Escherichia coli (strain K12)', 9), ('Pseudomonas aeruginosa (strain ATCC 15692/PAO1/1C/PRS 101/LMG 12228)', 7), ('Pseudomonas aeruginosa', 3), ('Pseudomonas entomophila (strain L48)', 1), ('Pseudomonas fluorescens (strain Pf-5/ATCC BAA-477)', 1)]	[('acrB', 5), ('acrA', 4), ('mexB', 3), ('mexA', 2), ('oprJ', 1), ('mexD', 1), ('mexE', 1), ('oprM/oprK', 1), ('mexC', 1), ('mexF', 1), ('oprN', 1)]
Tetraphenylarsonium (TPA) [class: Quaternary Ammonium Compounds (QACs)]	12	12	0	0	[('Escherichia coli (strain K12)', 12)]	[('tolC', 5), ('mdtN/yjcR', 4), ('mdtM/yjiO', 3)]
Gallium (Ga)	1	1	0	0	[('Pseudomonas aeruginosa (strain ATCC 15692 / PAO1 / 1C / PRS 101 / LMG 12228)', 1)]	[('fptA', 1)]
Dequalinium [class: Quaternary Ammonium Compounds (QACs)]	13	13	0	0	[('Escherichia coli (strain K12)', 7), ('Staphylococcus aureus', 4), ('Pseudomonas putida (Arthrobacter siderocapsulatus)', 2), ('Only gram +ve', 1)]	[('tolC', 5), ('norA', 3), ('mdeA', 2), ('tehA', 2), ('mepA', 1)]
2-nitroimidazole [class: imidazole]	4	4	0	0	[('Pseudomonas corrugata 28', 4)]	[('ruvB', 4)]
Phenylmercury Acetate [class: Organo-mercury]	13	11	2	15.3846	[('Escherichia coli (strain K12)', 11), ('Staphylococcus aureus', 1), ('Pseudomonas stutzeri', 1)]	[('emrA', 6), ('emrB', 5), ('merB', 1), ('merR2', 1)]
Cetyltrimethylammonium bromide (CTAB) [class: Quaternary Ammonium Compounds (QACs)]	7	7	0	0	[('Uncultured bacterium', 7)]	[('galE', 7)]
Pentane [class: Alkane]	15	15	0	0	[('Escherichia coli (strain K12)', 9), ('Escherichia coli O157:H7', 6)]	[('robA', 6), ('acrB', 5), ('acrA', 4)]
Sodium Glycocholate [class: Acid]	7	7	0	0	[('Escherichia coli (strain K12)', 7)]	[('actP/yjcG', 7)]
Crystal Violet [class: Triarylmethane]	21	21	0	0	[('Escherichia coli (strain K12)', 8), ('Bacillus subtilis (strain 168)', 6), ('Staphylococcus aureus', 4), ('Pseudomonas putida (Arthrobacter siderocapsulatus)', 2), ('Salmonella typhimurium (strain LT2 / SGSC1412 / ATCC 700720)', 1), ('Only gram +ve', 1)]	[('mdtF/yhiV', 4), ('ykkD', 3), ('ykkC', 3), ('norA', 3), ('mdeA', 2), ('tehA', 2), ('emrK', 1), ('mepA', 1), ('mdtE/yhiU', 1), ('gesB', 1)]
2-Chlorophenylhydrazine [class: Hydrazine]	11	11	0	0	[('Escherichia coli (strain K12)', 11)]	[('emrA', 6), ('emrB', 5)]
Vanadium (V)	8	8	0	0	[('Escherichia coli K12', 6), ('Pseudomonas aeruginosa 138244', 2)]	[('yieF', 6), ('mexI', 2)]
Hydrogen Peroxide (H2O2) [class: Peroxides]	127	112	15	11.811	[('Escherichia coli (strain K12)', 29), ('Klebsiella pneumoniae NTUH-K2044', 25), ('Escherichia coli K12', 12), ('Klebsiella pneumoniae subsp. pneumoniae NTUH-K2044', 11), ('Staphylococcus aureus (strain NCTC 8325)', 7), ('Pseudomonas aeruginosa', 7), ('Escherichia coli K-12', 6), ('Escherichia coli', 5), ('Mycobacterium tuberculosis', 4), ('Salmonella enterica serovar Typhimurium', 4), ('Escheri…	[('kpnO', 15), ('sodA', 13), ('yhcN', 8), ('perR', 7), ('mntP/yebN', 6), ('cpxA', 6), ('sodB', 6), ('ibpA', 5), ('cpxR', 5), ('ygiW', 5), ('fetB/ybbM', 5), ('ideR', 4), ('sitA', 4), ('oxyRkp', 4), ('kpnF', 4), ('cuiD', 4), ('ychH', 3), ('fetA/ybbL', 3), ('dpsA', 3), ('ibpB', 3), ('sitB', 2), ('kpnE', 2), ('sitD', 2), ('PA0320', 2), ('sitC', 2), ('chrR', 1), ('dpr/dps', 1), ('ydeI', 1), ('yodD', 1…
Hydrochloric acid (HCl) [class: Acid]	39	38	1	2.5641	[('Escherichia coli (strain K12)', 27), ('Shigella flexneri', 6), ('Escherichia coli', 6), ('Klebsiella pneumoniae LM21', 3), ('Pseudomonas aeruginosa (strain ATCC 15692 / PAO1 / 1C / PRS 101 / LMG 12228)', 2), ('Sinorhizobium medicae (strain WSM419) (Ensifer medicae)', 1), ('Plasmid pSymA (Rhizobium meliloti (strain 1021) (Ensifer meliloti) (Sinorhizobium meliloti))', 1)]	[('yhcN', 8), ('mdtB/yegN', 6), ('ydeP', 6), ('rpoS', 6), ('eefA', 3), ('gadC/xasA', 2), ('PA0320', 2), ('hmrR', 1), ('asr', 1), ('yodD', 1), ('gadA', 1), ('gadX', 1), ('gadB', 1)]
Methylene Blue [class: Thiazinium]	7	7	0	0	[('Escherichia coli K12', 6), ('Salmonella typhimurium (strain LT2 / SGSC1412 / ATCC 700720)', 1)]	[('yieF', 6), ('gesB', 1)]
Diphenyl Ether [class: Phenyl]	11	11	0	0	[('Escherichia coli O157:H7', 6), ('Escherichia coli (strain K12)', 5)]	[('robA', 6), ('marA', 3), ('marR', 2)]
Phenol [class: Phenolic compounds]	14	14	0	0	[('Escherichia coli (strain K12)', 14)]	[('acrB', 5), ('tolC', 5), ('acrA', 4)]
Dimethylphthalate [class: Pthalate]	1	1	0	0	[('Pseudomonas putida (Arthrobacter siderocapsulatus)', 1)]	[('srpA', 1)]
Carbonyl cyanide 3-chlorophenylhydrazone (CCCP) [class: Hydrazone]	25	25	0	0	[('Klebsiella pneumoniae NTUH-K2044', 15), ('Stenotrophomonas maltophilia (strain K279a)', 5), ('Escherichia coli (strain K12)', 5)]	[('kpnO', 15), ('emrR', 5), ('emrBsm', 2), ('emrAsm', 2), ('emrCsm', 1)]
Pentadiamine [class: Diamidine]	1	1	0	0	[('Only gram +ve', 1), ('Staphylococcus aureus', 1)]	[('mepA', 1)]
Sodium Cholate [class: Acid]	6	6	0	0	[('Escherichia coli (strain K12)', 5), ('Klebsiella pneumoniae', 1)]	[('tolC', 5), ('kexD', 1)]
Sodium Hydroxide (NaOH) [class: Base]	3	3	0	0	[('E. coli (Strain K12)', 3), ('Only gram -ve', 3)]	[('mdfA/cmr', 3)]
Zinc (Zn)	106	94	12	11.3208	[('Escherichia coli (strain K12)', 84), ('Ralstonia metallidurans (strain CH34/ATCC 43123/DSM 2839)', 5), ('Staphylococcus aureus (strain N315)', 4), ('Salmonella enterica serovar Typhimurium', 2), ('Cupriavidus metallidurans CH34', 2), ('Salmonella Typhimurium', 2), ('Listeria monocytogenes', 2), ('Streptococcus salivarius', 1), ('Treponema pallidum (strain Nichols)', 1), ('Pseudomonas aeruginos…	[('baeS', 8), ('mntH/yfeP', 7), ('pitA', 7), ('znuB/yebI', 7), ('znuA/yebL', 6), ('znuC/yebM', 5), ('baeR', 5), ('dsbA', 5), ('zur/yjbK', 5), ('zntR/yhdM', 4), ('zraR/hydH', 4), ('zinT/yodA', 4), ('zntA/yhhO', 4), ('cadD', 4), ('zupT/ygiE', 4), ('czcR', 4), ('zitB/ybgR', 4), ('soxS', 3), ('zraS/hydG', 3), ('mdrL/yfmO', 2), ('acrD', 2), ('czcP', 2), ('czcD', 1), ('irlR', 1), ('fieF/yiip', 1), ('ca…
Magnesium (Mg)	36	36	0	0	[('Salmonella typhimurium (strain LT2 / SGSC1412 / ATCC 700720)', 17), ('Escherichia coli (strain K12)', 9), ('Escherichia coli K-12', 6), ('Escherichia coli', 4)]	[('mgtA', 10), ('mntP/yebN', 6), ('corD', 6), ('corC', 6), ('mntR', 4), ('corA', 4)]
Silver (Ag)	32	13	19	59.375	[('Escherichia coli (strain K12)', 10), ('Escherichia coli O157:H7', 6), ('Salmonella typhimurium', 6), ('Enterococcus hirae (strain ATCC 9790 / DSM 20160 / JCM 8729 / LMG 6399 / NBRC 3181 / NCIMB 6459 / NCDO 1258)', 5), ('Escherichia coli', 2), ('Pseudomonas putida (Arthrobacter siderocapsulatus)', 1), ('Pseudomonas syringae pv. Tomato', 1), ('Ralstonia metallidurans (strain CH34 / ATCC 43123 / …	[('cusA/ybdE', 7), ('robA', 6), ('copB', 5), ('pcoE', 2), ('cusR/ylcA', 1), ('cueA', 1), ('silP', 1), ('silB', 1), ('silR', 1), ('cusF/cusX', 1), ('copA', 1), ('silC', 1), ('cusS', 1), ('silA', 1), ('silS', 1), ('cusB', 1)]
Tetraphenylphosphonium (TPP) [class: Quaternary Ammonium Compounds (QACs)]	66	60	6	9.09091	[('Escherichia coli (strain K12)', 31), ('only gram -ve', 6), ('Escherichia coli', 6), ('Staphylococcus aureus subsp. aureus COL', 5), ('Only gram -ve', 4), ('Staphylococcus aureus', 4), ('E. coli (Strain K12)', 3), ('Serratia marcescens', 3), ('Pseudomonas putida (Arthrobacter siderocapsulatus)', 2), ('Klebsiella pneumoniae', 2), ('Klebsiella pneumoniae (strain MGH 78578)', 2), ('Bacillus subtil…	[('acrF/envD', 7), ('sugE', 6), ('mdtK/ydhE', 5), ('lmrS', 5), ('tolC', 5), ('mdtF/yhiV', 4), ('acrE/envC', 3), ('mdfA/cmr', 3), ('smfY', 3), ('norA', 3), ('mdtM/yjiO', 3), ('tehA', 2), ('kdeA', 2), ('mdeA', 2), ('emrD-3', 2), ('blt', 2), ('kexD', 1), ('mdtE/yhiU', 1), ('smvA/emrB', 1), ('emrK', 1), ('mepA', 1), ('smrA', 1), ('vcaM', 1), ('pmpM', 1), ('kmrA', 1)]
Aluminium (Al)	10	10	0	0	[('Anoxybacillus gonensis G2', 10)]	[('G2alt', 10)]

### Sheet: Metals
Resistance	Total frquency	chromosome gene frquency	plasmid gene frquency	% plasmid gene Relastive frquency	species frquency	related gene frquency
Copper (Cu)	131	108	23	17.5573	Escherichia coli (strain K12) 52 ; Bacillus subtilis (strain 168) 11 ; Escherichia coli 9 ; Mycobacterium tuberculosis 8 ; Enterococcus hirae (strain ATCC 9790 / DSM 20160 / JCM 8729 / LMG 6399 / NBRC 3181 / NCIMB 6459 / NCDO 1258) 6 ; Salmonella enterica serovar Typhimurium 6 ; Bacillus subtilis 168 5 ; Achromobacter sp. AO22 5 ; Staphylococcus aureus 4 ; Escherichia coli K-12 3 ; Bacillus subti…	copA 12 ; ctpG 8 ; cusA/ybdE 7 ; bhsA/ycfR/comC 7 ; copB 7 ; copZ 6 ; dsbC 5 ; yfmO 5 ; cutC 5 ; cutE/lnt 5 ; cutA 5 ; copR 4 ; csoR 4 ; cueR/ybbI 4 ; zupT/ygiE 4 ; cuiD 4 ; comR/ycfQ 3 ; cutF/nlpE 3 ; baeS 2 ; pcoA 2 ; acrD 2 ; pcoE 2 ; copY/tcrY 1 ; pcoC 1 ; pcoS 1 ; cusF/cusX 1 ; cueA 1 ; cusB 1 ; cusR/ylcA 1 ; pcoR 1 ; ricR 1 ; cusS 1 ; copS 1 ; copG 1 ; pcoB 1 ; cueR 1 ; mco 1 ; corR 1 ; ycn…
Zinc (Zn)	106	94	12	11.3208	Escherichia coli (strain K12) 84 ; Ralstonia metallidurans (strain CH34/ATCC 43123/DSM 2839) 5 ; Staphylococcus aureus (strain N315) 4 ; Salmonella enterica serovar Typhimurium 2 ; Cupriavidus metallidurans CH34 2 ; Salmonella Typhimurium 2 ; Listeria monocytogenes 2 ; Streptococcus salivarius 1 ; Treponema pallidum (strain Nichols) 1 ; Pseudomonas aeruginosa 1 ; Burkholderia pseudomallei (strain…	baeS 8 ; mntH/yfeP 7 ; pitA 7 ; znuB/yebI 7 ; znuA/yebL 6 ; znuC/yebM 5 ; baeR 5 ; dsbA 5 ; zur/yjbK 5 ; zntR/yhdM 4 ; zraR/hydH 4 ; zinT/yodA 4 ; zntA/yhhO 4 ; cadD 4 ; zupT/ygiE 4 ; czcR 4 ; zitB/ybgR 4 ; soxS 3 ; zraS/hydG 3 ; mdrL/yfmO 2 ; acrD 2 ; czcP 2 ; czcD 1 ; irlR 1 ; fieF/yiip 1 ; cadX 1 ; troB 1 ; ziaA 1 ; czrA 1
Arsenic (As)	97	59	38	39.1753	Escherichia coli (strain K12) 39 ; Bacillus subtilis (strain 168) 11 ; Escherichia coli 11 ; Acidiphilium multivorum (strain DSM 11245 / JCM 8867 / AIU301) 8 ; Microbacterium sp. A33 8 ; Staphylococcus aureus 8 ; Staphylococcus xylosus 7 ; Yersinia enterocolitica 3 ; Yersinia pestis Java 9 1 ; Synechocystis sp. PCC 6803 1)	arsB 18 ; arsC 16 ; pstB 13 ; arsR 11 ; arsT 8 ; glpF 7 ; pstA 7 ; pstC 6 ; pstS 5 ; arsA 3 ; arsH 2 ; arsD 1
Iron (Fe)	93	83	10	10.7527	Escherichia coli (strain K12) 28 ; Mycobacterium tuberculosis H37Rv 17 ; Yersinia pestis 12 ; Erwinia carotovora ssp. Carotovora 10 ; Salmonella typhimurium (strain LT2 / SGSC1412 / ATCC 700720) 5 ; Mycobacterium tuberculosis 4 ; Escherichia coli O45:K1 (strain S88 / ExPEC) 4 ; Escherichia coli (strain SMS-3-5 / SECEC) 4 ; Burkholderia pseudomallei 1710b 3 ; Escherichia coli (strain SMS-3-5 / SEC…	acn 17 ; mntH/yfeP 7 ; pmrA 5 ; pmrB 5 ; fetB/ybbM 5 ; ideR 4 ; sitA 4 ; zupT/ygiE 4 ; yqjH 4 ; yfeB 4 ; pmrC 4 ; fetA/ybbL 3 ; rcnR/yohL 3 ; dpsA 3 ; yfeA 2 ; sitB 2 ; yfeD 2 ; yfeC 2 ; sitD 2 ; sitC 2 ; chrR 1 ; fieF/yiip 1 ; dpr/dps 1 ; ybtP 1 ; fptA 1 ; troB 1 ; ybtQ 1 ; rcnA/yohM 1 ; pmrG 1)
Cadmium (Cd)	71	52	19	26.7606	Escherichia coli (strain K12) 42 ; Escherichia coli O157:H7 6 ; Ralstonia metallidurans (strain CH34/ATCC 43123/DSM 2839) 5 ; Escherichia coli 5 ; Staphylococcus aureus (strain N315) 4 ; Pseudomonas putida (Arthrobacter siderocapsulatus) 2 ; Cupriavidus metallidurans CH34 2 ; Pseudomonas aeruginosa (strain ATCC 15692 / PAO1 / 1C / PRS 101 / LMG 12228) 2 ; Burkholderia pseudomallei (strain K96243)…	yhcN 8 ; mntH/yfeP 7 ; robA 6 ; ygiW 5 ; dsbB 5 ; dsbA 5 ; cadD 4 ; czcR 4 ; zupT/ygiE 4 ; zntA/yhhO 4 ; zinT/yodA 4 ; ychH 3 ; cadR 2 ; czcP 2 ; PA0320 2 ; czcD 1 ; czrA 1 ; irlR 1 ; cadX 1 ; fieF/yiip 1 ; yodD 1
Cobalt (Co)	62	55	7	11.2903	Escherichia coli (strain K12) 33 ; Salmonella typhimurium (strain LT2 / SGSC1412 / ATCC 700720) 17 ; Ralstonia metallidurans (strain CH34/ATCC 43123/DSM 2839) 5 ; Mycobacterium tuberculosis 2 ; Cupriavidus metallidurans CH34 2 ; Serratia marcescens strain C-1 1 ; Pseudomonas aeruginosa (strain ATCC 15692 / PAO1 / 1C / PRS 101 / LMG 12228) 1 ; Staphylococcus aureus 1)	mgtA 10 ; mntH/yfeP 7 ; corD 6 ; corC 6 ; fecE 5 ; czcR 4 ; corA 4 ; zupT/ygiE 4 ; rcnR/yohL 3 ; cmtR 2 ; czcP 2 ; rcnB/yohN 2 ; czcD 1 ; fecD 1 ; mco 1 ; fptA 1 ; fieF/yiip 1 ; rcnA/yohM 1 ; ncrA 1)
Nickel (Ni)	59	56	3	5.08475	Escherichia coli (strain K12) 44 ; Salmonella typhimurium (strain LT2 / SGSC1412 / ATCC 700720) 3 ; Leptospirillum ferriphilum 3 ; Cupriavidus necator (strain ATCC 17699 / H16 / DSM 428 / Stanier 337) (Ralstonia eutropha) 2 ; Klebsiella oxytoca 2 ; Mycobacterium tuberculosis 2 ; Serratia marcescens strain C-1 1 ; Helicobacter pylori (strain ATCC 700392 / 26695) (Campylobacter pylori) 1 ; Pseudomo…	nikA 5 ; fecE 5 ; nikD 4 ; corA 4 ; zupT/ygiE 4 ; nikB 4 ; yqjH 4 ; ncrA 3 ; nikR 3 ; nikC 3 ; rcnR/yohL 3 ; nikE 3 ; hoxN 2 ; cmtR 2 ; rcnB/yohN 2 ; nirB 1 ; fieF/yiip 1 ; fecD 1 ; nixA 1 ; fptA 1 ; ncrC 1 ; rcnA/yohM 1 ; nirD 1
Chromium (Cr)	43	43	0	0	Pseudomonas aeruginosa PAO1 24 ; Escherichia coli K12 9 ; Pseudomonas corrugata 28 5 ; Listeria monocytogenes 2 ; Pseudomonas sp. (strain G-1) 2 ; Pseudomonas putida 1)	ruvB 23 ; yieF 6 ; recG 5 ; chrR 3 ; nfsA 3 ; mdrL/yfmO 2 ; oscA 1
Manganese (Mn)	42	32	10	23.8095	Yersinia pestis 10 ; Escherichia coli (strain K12) 8 ; Escherichia coli K-12 6 ; Escherichia coli O45:K1 (strain S88 / ExPEC) 4 ; Escherichia coli 4 ; Escherichia coli (strain SMS-3-5 / SECEC) 4 ; Salmonella typhimurium (strain LT2 / SGSC1412 / ATCC 700720) 3 ; Escherichia coli (strain SMS-3-5 / SECEC 2 ; Treponema pallidum (strain Nichols) 1)	mntH/yfeP 7 ; mntP/yebN 6 ; mntR 4 ; corA 4 ; yfeB 4 ; sitA 4 ; sitB 2 ; sitC 2 ; yfeD 2 ; yfeC 2 ; sitD 2 ; yfeA 2 ; troB 1
Tellurium (Te)	42	37	5	11.9048	Pseudomonas aeruginosa PAO1 24 ; Escherichia coli (strain K12) 13 ; Alcaligenes sp. 5)	ruvB 19 ; pitA 7 ; recG 5 ; terD 4 ; tehB 4 ; tehA 2 ; terE 1
Antimony (Sb)	38	7	31	81.5789	Escherichia coli 11 ; Acidiphilium multivorum (strain DSM 11245 / JCM 8867 / AIU301) 8 ; Escherichia coli (strain K12) 7 ; Staphylococcus xylosus 6 ; Staphylococcus aureus 4 ; Yersinia enterocolitica 2)	arsB 12 ; arsR 8 ; arsC 7 ; glpF 7 ; arsA 3 ; arsD 1
Selenium (Se)	36	36	0	0	Pseudomonas aeruginosa PAO1 24 ; Escherichia coli K12 12)	ruvB 19 ; sodA 7 ; sodB 5 ; recG 5
Magnesium (Mg)	36	36	0	0	Salmonella typhimurium (strain LT2 / SGSC1412 / ATCC 700720) 17 ; Escherichia coli (strain K12) 9 ; Escherichia coli K-12 6 ; Escherichia coli 4)	mgtA 10 ; mntP/yebN 6 ; corD 6 ; corC 6 ; mntR 4 ; corA 4
Silver (Ag)	32	13	19	59.375	Escherichia coli (strain K12) 10 ; Escherichia coli O157:H7 6 ; Salmonella typhimurium 6 ; Enterococcus hirae (strain ATCC 9790 / DSM 20160 / JCM 8729 / LMG 6399 / NBRC 3181 / NCIMB 6459 / NCDO 1258) 5 ; Escherichia coli 2 ; Pseudomonas putida (Arthrobacter siderocapsulatus) 1 ; Pseudomonas syringae pv. Tomato 1 ; Ralstonia metallidurans (strain CH34 / ATCC 43123 / DSM 2839) 1)	cusA/ybdE 7 ; robA 6 ; copB 5 ; pcoE 2 ; cusR/ylcA 1 ; cueA 1 ; silP 1 ; silB 1 ; silR 1 ; cusF/cusX 1 ; copA 1 ; silC 1 ; cusS 1 ; silA 1 ; silS 1 ; cusB 1
Tungsten (W)	30	30	0	0	Escherichia coli (strain K12) 27 ; Salmonella Typhimurium 2 ; Eubacterium acidaminophilum 1)	baeS 8 ; baeR 5 ; modC 4 ; modA 4 ; modE 4 ; modB 4 ; tupC 1
Mercury (Hg)	25	18	7	28	Escherichia coli (strain K12) 10 ; Escherichia coli O157:H7 6 ; Staphylococcus aureus 4 ; Thiobacillus ferrooxidans 2 ; Pseudomonas aeruginosa (strain ATCC 15692 / PAO1 / 1C / PRS 101 / LMG 12228) 2 ; Pseudomonas stutzeri 1)	robA 6 ; dsbB 5 ; dsbA 5 ; merT 2 ; merA 2 ; PA0320 2 ; merB 1 ; merR 1 ; merR2 1
Molybdenum (Mo)	22	22	0	0	Escherichia coli (strain K12) 16 ; Escherichia coli K12 6)	yieF 6 ; modC 4 ; modA 4 ; modE 4 ; modB 4
Aluminium (Al)	10	10	0	0	Anoxybacillus gonensis G2 10)	G2alt 10
Lead (Pb)	9	7	2	22.2222	Escherichia coli (strain K12) 7 ; Ralstonia metallidurans (strain CH34/ATCC 43123/DSM 2839) 2)	zntA/yhhO 4 ; zraS/hydG 3 ; pbrA 2
Bismuth (Bi)	8	0	8	100	Escherichia coli 4 ; Staphylococcus aureus 3 ; Staphylococcus xylosus 1)	arsR 8)
Vanadium (V)	8	8	0	0	Escherichia coli K12 6 ; Pseudomonas aeruginosa 138244 2)	yieF 6 ; mexI 2
Cobalt (Cobalt)	2	2	0	0	Listeria monocytogenes 2)	mdrL/yfmO 2
Gold (Au)	1	1	0	0	Salmonella typhimurium (strain LT2 / SGSC1412 / ATCC 700720) 1)	gesB 1
Gallium (Ga)	1	1	0	0	Pseudomonas aeruginosa (strain ATCC 15692 / PAO1 / 1C / PRS 101 / LMG 12228) 1)	fptA 1
