## Supplementary material for "Exploring metal resistance genes and mechanisms in copper enriched metal ore metagenome": https://ggenomics.ir/2020/07/xploring-metal-resistance-genes-and-mechanisms-in-copper-enriched-metal-ore-metagenome/: Table S-mgmID.xlsx

### Sheet: Sheet1
Table S-mgmID: 94 IDs for shutgyn metagenomes downloaded from MG-RAST used as control for comparetive study.
mgm4612674
mgm4612675
mgm4612676
mgm4612677
mgm4612679
mgm4612898
mgm4612899
mgm4612900
mgm4612901
mgm4612902
mgm4612985
mgm4612986
mgm4612989
mgm4612990
mgm4612991
mgm4615217
mgm4615218
mgm4615220
mgm4615241
mgm4615243
mgm4615270
mgm4615272
mgm4615273
mgm4615274
mgm4615275
mgm4615276
mgm4615277
mgm4615280
mgm4615281
mgm4615282
mgm4620456
mgm4704047
mgm4704049
mgm4704050
mgm4704051
mgm4704055
mgm4704056
mgm4704059
mgm4704060
mgm4704061
mgm4445990
mgm4445993
mgm4445994
mgm4445996
mgm4476876
mgm4476877
mgm4508937
mgm4508938
mgm4508939
mgm4508940
mgm4508941
mgm4508942
mgm4513030
mgm4513031
mgm4513032
mgm4513033
mgm4513034
mgm4513035
mgm4487344
mgm4487345
mgm4487567
mgm4487638
mgm4487639
mgm4487653
mgm4453246
mgm4453247
mgm4453254
mgm4453256
mgm4453257
mgm4453261
mgm4453274
mgm4453406
mgm4453407
mgm4453433
mgm4453434
mgm4453435
mgm4453436
mgm4446153
mgm4524575
mgm4750411
mgm4750538
mgm4750539
mgm4750544
mgm4751389
mgm4751392
mgm4751395
mgm4751396
mgm4751576
mgm4565458
mgm4565459
mgm4565460
mgm4565461
mgm4565462
mgm4565463
